# Shared environments complicate the use of strain-resolved metagenomics to infer microbiome transmission

**DOI:** 10.1101/2024.07.18.604082

**Authors:** Reena Debray, Carly C. Dickson, Shasta E. Webb, Elizabeth A. Archie, Jenny Tung

## Abstract

In humans and other social animals, social partners have more similar microbiomes than expected by chance, suggesting that social contact transfers microorganisms. Yet, social microbiome transmission can be difficult to identify based on compositional data alone. To overcome this challenge, recent studies have used information about microbial strain sharing (i.e., the shared presence of highly similar microbial sequences) to infer transmission. However, the degree to which strain sharing is influenced by shared traits and environments among social partners, rather than transmission *per se*, is not well understood. Here, we first use a fecal microbiota transplant dataset to show that strain sharing can recapitulate true transmission networks under ideal settings when donor-recipient pairs are unambiguous and recipients are sampled shortly after transmission. In contrast, in gut metagenomes from a wild baboon population, we find that demographic and environmental factors can override signals of strain sharing among social partners. We conclude that strain-level analyses provide useful information about microbiome similarity, but other facets of study design, especially longitudinal sampling and careful consideration of host characteristics, are essential for inferring the underlying mechanisms.
