## Supplementary Tables for "Shared environments complicate the use of strain-resolved metagenomics to infer microbiome transmission"

### Sheet: TableS1
Subject name	Sample type	Total reads	Reads mapped
D3	Donor	22930239	86.07
DONOR3185_pR3_160304	Donor	11363130	68.86
DT001	Donor	26562279	87.07
DT002	Donor	25434003	85.55
DT019	Donor	41419168	81.13
pR3_160304	Recipient (day 0)	10448654	81.8
pR3_160304	Recipient (day 30)	23922561	90.37
R15	Recipient (day 0)	19845953	70.17
R15	Recipient (day 30)	26186366	86.85
R16	Recipient (day 0)	23693450	88.63
R16	Recipient (day 30)	17293787	86.37
R17	Recipient (day 0)	35793747	89.43
R17	Recipient (day 30)	23052502	88.86
R18	Recipient (day 0)	19523871	90.12
R18	Recipient (day 30)	26899589	87.65
R19	Recipient (day 0)	10452200	89.1
R19	Recipient (day 30)	10471656	88.51
R22	Recipient (day 0)	544516	86.04
R22	Recipient (day 30)	30926608	86.53
R9	Recipient (day 15)	12987820	85.74
R9	Recipient (day 0)	36429984	92.39

### Sheet: TableS2
category	Subject 1	Date 1	Subject 2	Date 2
Longitudinal	F01	2008-12-05	F01	2009-05-04
Longitudinal	F03	2009-04-06	F03	2009-08-20
Longitudinal	F05	2017-10-19	F05	2017-06-15
Longitudinal	F06	2014-10-01	F06	2014-05-24
Longitudinal	F09	2013-06-22	F09	2013-10-25
Longitudinal	F15	2009-05-23	F15	2009-09-22
Longitudinal	F25	2011-12-08	F25	2012-04-10
Longitudinal	F26	2012-02-17	F26	2012-07-02
Longitudinal	F33	2010-12-04	F33	2010-07-26
Longitudinal	F35	2015-04-10	F35	2014-11-13
Longitudinal	F37	2007-11-19	F37	2007-07-20
Longitudinal	F41	2009-11-25	F41	2009-07-20
Longitudinal	F48	2014-04-21	F48	2013-12-19
Longitudinal	F49	2008-09-13	F49	2009-01-19
Longitudinal	F56	2016-05-30	F56	2016-10-26
Longitudinal	F58	2011-04-15	F58	2011-09-09
Longitudinal	F60	2014-10-13	F60	2014-05-20
Longitudinal	F61	2011-12-01	F61	2011-07-20
Longitudinal	F76	2014-08-21	F76	2015-01-09
Longitudinal	F80	2011-04-09	F80	2010-11-22
Longitudinal	F82	2012-07-30	F82	2012-03-03
Longitudinal	F92	2008-06-05	F92	2008-10-28
Close social partners	F02	2010-08-07	F05	2010-08-07
Close social partners	F08	2015-05-26	F13	2015-05-23
Close social partners	F08	2008-11-24	F14	2008-11-27
Close social partners	F18	2014-09-03	F19	2014-09-03
Close social partners	F17	2017-05-25	F20	2017-05-23
Close social partners	F31	2016-06-27	F35	2016-06-24
Close social partners	F30	2012-02-07	F39	2012-02-07
Close social partners	F37	2015-06-25	F43	2015-06-25
Close social partners	F37	2007-02-08	F44	2007-02-08
Close social partners	F09	2011-01-05	F46	2011-01-05
Close social partners	F10	2017-08-22	F53	2017-08-22
Close social partners	F12	2009-05-29	F62	2009-05-29
Close social partners	F48	2017-03-15	F63	2017-03-15
Close social partners	F36	2017-11-23	F66	2017-11-23
Close social partners	F54	2010-08-02	F68	2010-07-30
Close social partners	F11	2008-11-17	F70	2008-11-14
Close social partners	F71	2015-01-09	F76	2015-01-09
Close social partners	F73	2016-01-02	F77	2016-01-05
Close social partners	F72	2015-10-23	F78	2015-10-23
Close social partners	F24	2007-11-05	F81	2007-11-05
Close social partners	F32	2008-07-24	F83	2008-07-22
Close social partners	F82	2008-11-15	F85	2008-11-15
Close social partners	F82	2016-11-04	F86	2016-11-04
Close social partners	F84	2011-01-11	F88	2011-01-11
Close social partners	F89	2015-06-25	F90	2015-06-27
Close social partners	F11	2014-07-22	F93	2014-07-22
Different social groups	F06	2014-05-24	F19	2014-09-03
Different social groups	F05	2017-06-15	F53	2017-08-22
Different social groups	F02	2010-08-07	F54	2010-08-02
Different social groups	F31	2016-06-27	F56	2016-05-30
Different social groups	F18	2014-09-03	F60	2014-05-20
Different social groups	F25	2011-12-08	F61	2011-07-20
Different social groups	F41	2009-07-20	F62	2009-05-29
Different social groups	F20	2017-05-23	F63	2017-03-15
Different social groups	F10	2017-08-22	F66	2017-11-23
Different social groups	F32	2008-07-24	F70	2008-11-14
Different social groups	F08	2015-05-26	F71	2015-01-09
Different social groups	F13	2015-05-23	F76	2015-01-09
Different social groups	F37	2015-06-25	F78	2015-10-23
Different social groups	F68	2010-07-30	F80	2010-11-22
Different social groups	F11	2008-11-17	F82	2008-11-15
Different social groups	F03	2009-04-06	F85	2008-11-15
Different social groups	F48	2017-03-15	F86	2016-11-04
Different social groups	F43	2015-06-25	F89	2015-06-25
Different social groups	F83	2008-07-22	F92	2008-06-05
Different social groups	F35	2014-11-13	F93	2014-07-22
Not alive at same time	F10	2017-08-22	F12	2009-05-29
Not alive at same time	F07	2008-10-11	F21	2016-07-19
Not alive at same time	F24	2007-11-05	F38	2017-09-23
Not alive at same time	F27	2007-05-19	F40	2017-06-13
Not alive at same time	F42	2016-01-08	F47	2008-10-10
Not alive at same time	F17	2017-05-25	F49	2009-01-19
Not alive at same time	F45	2009-08-24	F52	2016-03-29
Not alive at same time	F50	2007-03-10	F53	2017-08-22
Not alive at same time	F04	2008-01-07	F55	2016-08-09
Not alive at same time	F22	2007-06-02	F57	2017-05-08
Not alive at same time	F29	2007-04-02	F59	2017-11-15
Not alive at same time	F02	2010-08-07	F63	2017-03-15
Not alive at same time	F34	2010-08-03	F65	2016-03-28
Not alive at same time	F16	2010-08-12	F69	2017-09-25
Not alive at same time	F31	2016-06-27	F70	2008-11-14
Not alive at same time	F66	2017-11-23	F74	2008-06-10
Not alive at same time	F64	2014-10-07	F79	2008-03-29
Not alive at same time	F75	2017-09-15	F80	2010-11-22
Not alive at same time	F67	2008-01-11	F86	2016-11-04
Not alive at same time	F51	2017-07-03	F87	2009-04-07
Not alive at same time	F28	2009-01-06	F89	2017-09-15
Not alive at same time	F23	2007-04-12	F91	2016-02-02
Not alive at same time	F35	2016-06-24	F92	2008-06-05

### Sheet: TableS3
Subject name	Date	Total reads	Reads mapped
F01	2008-12-05	14370988	41.37
F01	2009-05-04	15245145	57.63
F02	2010-08-07	19064855	43.49
F03	2009-04-06	34700699	59.5
F03	2009-08-20	36026196	56.39
F04	2008-01-07	28028262	51.78
F05	2010-08-07	23830407	27.48
F05	2017-10-19	48680647	44.36
F05	2017-06-15	37274310	50.88
F06	2014-10-01	58242041	52.15
F06	2014-05-24	68303371	34.4
F07	2008-10-11	54629366	29.82
F08	2008-11-24	35417691	54.23
F08	2015-05-26	41521278	30.08
F09	2013-06-22	26350419	54.22
F09	2011-01-05	11598094	31.28
F09	2013-10-25	31282499	55.08
F10	2017-08-22	36097521	29.5
F11	2008-11-17	9811686	23.37
F11	2014-07-22	47994670	48.82
F12	2009-05-29	27954157	47.17
F13	2015-05-23	56205076	11.22
F14	2008-11-27	14164473	53.81
F15	2009-05-23	12306242	46.95
F15	2009-09-22	41552964	48.95
F16	2010-08-12	62746705	40.13
F17	2017-05-25	42444772	46.8
F18	2014-09-03	51291455	61.05
F19	2014-09-03	46094312	43.11
F20	2017-05-23	51149890	18.46
F21	2016-07-19	86674462	59.57
F22	2007-06-02	27177550	62.08
F23	2007-04-12	24361110	57.8
F24	2007-11-05	10167944	40.25
F25	2011-12-08	13168448	23.46
F25	2012-04-10	30069052	32.87
F26	2012-02-17	16202809	26.18
F26	2012-07-02	12015012	41.24
F27	2007-05-19	10592273	42.69
F28	2009-01-06	24696771	46.7
F29	2007-04-02	16608389	40.51
F30	2012-02-07	22446144	49.09
F31	2016-06-27	25564562	49.49
F32	2008-07-24	14320974	50.93
F33	2010-12-04	22074685	28.05
F33	2010-07-26	15270590	38.63
F34	2010-08-03	32713010	44.07
F35	2015-04-10	74357633	51.38
F35	2016-06-24	74091465	46.51
F35	2014-11-13	103863631	34.95
F36	2017-11-23	46713842	32.35
F37	2007-11-19	15661692	30.1
F37	2007-02-08	20876732	56.61
F37	2007-07-20	12576536	37.72
F37	2015-06-25	22554141	41.12
F38	2017-09-23	62899044	48.2
F39	2012-02-07	28606683	37.5
F40	2017-06-13	63486257	44.3
F41	2009-11-25	52878142	38.06
F41	2009-07-20	32883434	26.59
F42	2016-01-08	127684954	32.26
F43	2015-06-25	24693780	46.47
F44	2007-02-08	55200418	48.78
F45	2009-08-24	11598746	43.44
F46	2011-01-05	24164756	29.96
F47	2008-10-10	21865944	42.35
F48	2014-04-21	34540105	36.91
F48	2017-03-15	39527736	52.77
F48	2013-12-19	70906947	23.67
F49	2008-09-13	26599973	59.77
F49	2009-01-19	33515921	37.49
F50	2007-03-10	29386141	34.35
F51	2017-07-03	50463716	27.21
F52	2016-03-29	28170148	42.59
F53	2017-08-22	44922098	39
F54	2010-08-02	21925857	26.87
F55	2016-08-09	68229769	53.18
F56	2016-05-30	38038599	38.43
F56	2016-10-26	52958001	42.94
F57	2017-05-08	29237732	26.2
F58	2011-04-15	36773717	44.53
F58	2011-09-09	45453065	52.54
F59	2017-11-15	109605415	21.11
F60	2014-10-13	54886664	49.36
F60	2014-05-20	55020043	43.97
F61	2011-12-01	21846683	35.82
F61	2011-07-20	37586990	48.17
F62	2009-05-29	28938396	53.64
F63	2017-03-15	23665195	55.81
F64	2014-10-07	46485195	49.56
F65	2016-03-28	23091479	59.55
F66	2017-11-23	26655340	30.33
F67	2008-01-11	25119439	29.06
F68	2010-07-30	22100603	49.64
F69	2017-09-25	35308948	31.32
F70	2008-11-14	23404553	43
F71	2015-01-09	11725940	34.43
F72	2015-10-23	40665389	42.71
F73	2016-01-02	34906733	32.77
F74	2008-06-10	64179780	33.29
F75	2017-09-15	16243260	35.8
F76	2014-08-21	33700970	40.19
F76	2015-01-09	56769780	13.97
F77	2016-01-05	28383734	40.05
F78	2015-10-23	61291579	57.7
F79	2008-03-29	41625695	28.61
F80	2011-04-09	24265676	51.59
F80	2010-11-22	55197991	43.44
F81	2007-11-05	16096094	51.87
F82	2012-07-30	46547123	45.77
F82	2008-11-15	13261889	41.53
F82	2012-03-03	39662055	61.62
F82	2016-11-04	121592765	41.88
F83	2008-07-22	27278309	49.9
F84	2011-01-11	13026029	44.1
F85	2008-11-15	16181335	44.1
F86	2016-11-04	49380687	43.91
F87	2009-04-07	26696804	39.48
F88	2011-01-11	24746718	34.84
F89	2015-06-25	56101353	8.67
F89	2017-09-15	33945027	27.88
F90	2015-06-27	25702914	50.46
F91	2016-02-02	65119939	30.16
F92	2008-06-05	8975612	42.94
F92	2008-10-28	49767354	34.42
F93	2014-07-22	28885522	44.41
